# Reliability of web-based affective auditory stimulus presentation

**DOI:** 10.1101/2021.02.08.430267

**Authors:** Tricia X.F. Seow, Tobias U. Hauser

## Abstract

Web-based experimental testing has seen an exponential growth in psychology and cognitive neuroscience. However, paradigms involving affective auditory stimuli have yet to adapt to the online approach due to concerns about the lack of experimental control and other technical challenges. In this study, we assessed if sounds commonly used to evoke affective responses in-lab can be used online. Using recent developments to increase sound presentation quality, we selected 15 commonly used sound stimuli and assessed their impact on valence and arousal states in a web-based experiment. Our results reveal good test-retest reliability and good internal consistency, with results comparable to in-lab studies. Additionally, we compared a variety of previously used unpleasant stimuli, allowing us to identify the most aversive of these sounds. Our findings demonstrate that affective sounds can be reliably delivered through web-based platforms, which helps facilitate the development of new auditory paradigms for affective online experiments.
