## Supplementary file 2 for "Reliability of web-based affective auditory stimulus presentation"

### Sheet: Ratings
Sound	Volume (%)	Valence (M)	Valence (SD)	Arousal (M)	Arousal (SD)
5,000 Hz	50	25.0179	14.9699	67.756	15.9348
5,000 Hz	100	11.994	12.5178	80.9881	15.0393
800 Hz	50	40.8988	15.6661	56.9702	14.5066
800 Hz	100	31.5952	17.8669	68.006	15.892
Brownian Noise	50	63.0119	16.3504	36.7619	16.0304
Brownian Noise	100	51.8036	18.0152	51.5476	16.8838
Cicada (IADS-E; Yang et al., 2018)	50	81.4167	13.812	32.2381	18.8066
Cicada (IADS-E; Yang et al., 2018)	100	77.0595	14.8828	42.7917	20.7466
Dentist Drill (Freesound)	50	35.2679	16.8499	61.1726	14.9407
Dentist Drill (Freesound)	100	21.869	15.8793	73.1667	15.9967
Frequency 1 (M = 8,033 Hz)	50	21.5476	14.4202	68.4881	17.4168
Frequency 1 (M = 8,033 Hz)	100	12.6429	12.645	79.5595	16.3514
Frequency 2 (M = 4,004 Hz)	50	23.8393	15.274	69.9524	15.5066
Frequency 2 (M = 4,004 Hz)	100	11.9107	12.0061	82.4107	13.5511
High Frequencies (Zald and Pardo, 2002)	50	26.0417	16.1453	65.2798	15.645
High Frequencies (Zald and Pardo, 2002)	100	16.2024	13.2742	75.4405	14.779
Metal Screech (Zald and Pardo, 2002)	50	26.5	13.5001	64.1905	13.699
Metal Screech (Zald and Pardo, 2002)	100	18.494	13.3646	72.7143	13.6951
Piano Melody (IADS-E; Yang et al., 2018)	50	88.2024	10.8761	23.5357	15.2566
Piano Melody (IADS-E; Yang et al., 2018)	100	88.5714	10.8417	30.1369	19.0338
Pink Noise	50	52.7083	18.3886	44.5655	14.6388
Pink Noise	100	35.6607	19.8789	61.1488	19.0198
Scream (IADS-E; Yang et al., 2018)	50	16.0417	13.6832	77.6905	14.4326
Scream (IADS-E; Yang et al., 2018)	100	11.244	12.6842	84.5	13.3383
Scream (Morriss et al., 2015; 2016; 2020)	50	13.0476	13.1956	81.7321	13.115
Scream (Morriss et al., 2015; 2016; 2020)	100	8.48214	12.0866	90.3452	11.5143
Sea Wave (IADS-E; Yang et al., 2018)	50	80.5595	13.6089	32.7381	18.7434
Sea Wave (IADS-E; Yang et al., 2018)	100	73.5952	16.8633	44.3988	19.1076
White Noise (Bacigalupo & Luck, 2018)	50	38.0833	19.2909	59.7083	16.8866
White Noise (Bacigalupo & Luck, 2018)	100	18.7321	18.9081	77.8274	18.8084
